# Resolving the Activation Mechanism of the Human 20S Proteasome

**DOI:** 10.64898/2026.04.13.718244

**Authors:** Bryan D. Ryder, Nicholas L. Yan, Danna Trejos-Vidal, Patricia Martínez-Botía, Julian R. Braxton, Andrew Lim, Hannah Felstead, Steve Andrews, Eric Tse, Arthur A. De Melo, John Skidmore, Miguel A. Prado, Daniel R. Southworth, Jason E. Gestwicki

## Abstract

Proteasome activators (PAs) bind the α-subunits of the human 20S proteasome (h20S), opening the “gates” and allowing entry of substrate proteins. Aging is associated with diminished proteasome activity, leading to interest in understanding this activation mechanism. Evolving models have been proposed regarding PAs C-terminal tails, yet the critical molecular contacts for gate-opening are unclear. Here, we show a conserved leucine in the 5th position (P5) of the C-terminus is essential for h20S gate opening. By engineering C-termini in a model activator, PA26_E102A_, we show mutations to P5 systematically modulate proteasome activity *in vitro* and in cells. Structures of PA26_E102A_:h20S complexes at 2.7-3.2 Å resolution identify interactions between P5 and a conserved arginine in the h20S, leading to partial or full gate opening. These results clarify the essential contacts required for h20S gate opening, potentially enabling design of proteasome activation therapies.
