## Supplementary Data 2 for "Resolving the Activation Mechanism of the Human 20S Proteasome"

### Sheet: Legend
Description of Columns
ID	GO Annotation Reference ID
Description	Functional description of proteins within GO Annotation group
GeneRatio	Number of genes within group over total genes associated with the group
BgRatio	Number of genes associated with the group over total genes detected
RichFactor	Differentially expressed genes over total genes within the specified pathway
FoldEnrichment	Frequency of function enrichment vs. baseline HEK293T line
zScore	Standard deviations from mean
pvalue	Protein abundance probability between a defined sample and baseline HEK293T lysate
p.adjust	Adjusted protein abundance probability subjected to Benjamin-Hochberg [BH] correction
qvalue	Quality value or false discovery rate (FDR)
geneID	Gene IDs of detected proteins that fall within the GO Annotation group
Count	Number of unique proteins detected

### Sheet: PA26_YYT_GO_Up
ID	Description	GeneRatio	BgRatio	RichFactor	FoldEnrichment	zScore	pvalue	p.adjust	qvalue	geneID	Count
GO:0000776	kinetochore	24/243	159/8268	0.150943	5.1358	9.16282	2.92702e-11	9.35978e-09	8.40699e-09	AURKB/KNSTRN/CENPF/CDT1/CENPE/CDC20/SPAG5/SPDL1/PLK1/CCNB1/KIF18A/BUB1/GTF2B/SGO1/KIF2C/FBXW11/FBXO28/NDC80/TTK/NDEL1/CENPH/AURKA/ZWINT/KNL1	24
GO:0000775	chromosome, centromeric region	28/243	223/8268	0.125561	4.27216	8.61943	5.60466e-11	9.35978e-09	8.40699e-09	AURKB/KNSTRN/CENPF/CDT1/CENPE/CDC20/DAPK3/SPAG5/SPDL1/PLK1/MIS18A/HELLS/CCNB1/KIF18A/BUB1/GTF2B/SGO1/KIF2C/FBXW11/FBXO28/NDC80/TTK/NDEL1/CENPH/AURKA/ZWINT/KNL1/CDCA8	28
GO:0000779	condensed chromosome, centromeric region	24/243	167/8268	0.143713	4.88978	8.83625	8.46238e-11	9.42145e-09	8.46238e-09	AURKB/KNSTRN/CENPF/CDT1/CENPE/CDC20/SPAG5/SPDL1/PLK1/CCNB1/KIF18A/BUB1/GTF2B/SGO1/KIF2C/FBXW11/FBXO28/NDC80/TTK/NDEL1/CENPH/AURKA/ZWINT/KNL1	24
GO:0005819	spindle	34/243	346/8268	0.0982659	3.34347	7.74879	3.91857e-10	3.27201e-08	2.93893e-08	TPX2/AURKB/KNSTRN/CENPF/ECT2/FBXO5/KIF20A/CENPE/CDC20/DAPK3/SPAG5/SPDL1/PLK1/UHRF1/CCNB1/KIF18A/SGO1/KIF2C/CDC7/DLGAP5/SPICE1/NUSAP1/TTK/CEP85/NDEL1/ODF2/AURKA/POC1A/RASSF1/KIF3A/KIF20B/CDCA8/PRC1/TNKS	34
GO:0000793	condensed chromosome	26/243	228/8268	0.114035	3.88001	7.6734	2.37094e-09	1.58379e-07	1.42257e-07	AURKB/KNSTRN/CENPF/CDT1/RAD51/CHEK1/CENPE/CDC20/SPAG5/SPDL1/PLK1/CCNB1/KIF18A/BUB1/GTF2B/SGO1/KIF2C/FBXW11/FBXO28/NDC80/TTK/NDEL1/CENPH/AURKA/ZWINT/KNL1	26
GO:0000922	spindle pole	19/243	137/8268	0.138686	4.71875	7.63731	1.55912e-08	8.67912e-07	7.79562e-07	TPX2/AURKB/KNSTRN/CENPF/CDC20/SPAG5/SPDL1/PLK1/CCNB1/SGO1/DLGAP5/CEP85/ODF2/AURKA/POC1A/RASSF1/KIF20B/PRC1/TNKS	19
GO:0098687	chromosomal region	31/243	343/8268	0.090379	3.07512	6.83038	1.8777e-08	8.95929e-07	8.04727e-07	AURKB/KNSTRN/CENPF/CDT1/RAD51/CHEK1/CENPE/CDC20/DAPK3/SPAG5/SPDL1/PLK1/MIS18A/HELLS/CCNB1/KIF18A/BUB1/GTF2B/SGO1/KIF2C/FBXW11/FBXO28/NDC80/TTK/NDEL1/CENPH/AURKA/ZWINT/KNL1/CDCA8/TNKS	31
GO:0000940	outer kinetochore	8/243	20/8268	0.4	13.6099	9.8244	4.6078e-08	1.92375e-06	1.72792e-06	CENPF/SPDL1/PLK1/CCNB1/BUB1/NDC80/ZWINT/KNL1	8
GO:0051233	spindle midzone	8/243	32/8268	0.25	8.50617	7.4027	2.83284e-06	0.00010513	9.44282e-05	AURKB/CENPE/PLK1/KIF18A/AURKA/KIF20B/CDCA8/PRC1	8
GO:0045171	intercellular bridge	10/243	60/8268	0.166667	5.67078	6.31831	8.27469e-06	0.000276375	0.000248241	TPX2/KIF20A/CENPE/CEP55/CDC7/AAMP/EAF1/KIF20B/CDCA8/PRC1	10
GO:1990023	mitotic spindle midzone	5/243	12/8268	0.416667	14.177	7.94832	1.4079e-05	0.00042749	0.000383973	AURKB/CENPE/KIF18A/KIF20B/PRC1	5
GO:0072686	mitotic spindle	15/243	149/8268	0.100671	3.4253	5.19832	2.98913e-05	0.000831976	0.000747284	TPX2/AURKB/KNSTRN/ECT2/CENPE/SPAG5/PLK1/KIF18A/CDC7/DLGAP5/NUSAP1/AURKA/KIF20B/PRC1/TNKS	15
GO:0000151	ubiquitin ligase complex	18/243	214/8268	0.0841121	2.86189	4.80186	5.53895e-05	0.00142308	0.00127822	DTL/UBE2S/UBE2C/KCTD10/BCOR/AMBRA1/RAD51/CDC20/FBXO11/CKS2/IVNS1ABP/RCHY1/MKLN1/UBE2E1/FBXW11/USP33/UBE2A/CKS1B	18
GO:0032133	chromosome passenger complex	3/243	4/8268	0.75	25.5185	8.53461	9.81504e-05	0.00234159	0.00210322	AURKB/AURKA/CDCA8	3
GO:0097431	mitotic spindle pole	6/243	34/8268	0.176471	6.00436	5.08788	0.000408141	0.00908793	0.00816281	AURKB/SPAG5/PLK1/AURKA/KIF20B/TNKS	6
GO:0043203	axon hillock	3/243	6/8268	0.5	17.0123	6.8272	0.000469653	0.009804	0.00880599	TPX2/NDEL1/AURKA	3
GO:0016607	nuclear speck	21/243	326/8268	0.0644172	2.19177	3.82026	0.000587575	0.0115212	0.0103483	SCNM1/POMP/HSPA1A/MORF4L1/PIP5K1A/RCHY1/SPRTN/ARL6IP4/ZNF106/STK17A/BRD2/ERBIN/APBB1/SDE2/JADE1/RNF34/GADD45A/ATF4/CDC34/EAF1/PRPF18	21
GO:0030496	midbody	14/243	175/8268	0.08	2.72198	4.00632	0.000622701	0.0115212	0.0103483	AURKB/CENPF/ECT2/KIF20A/CENPE/DAPK3/SPAG5/ANLN/PLK1/CEP55/AURKA/KIF20B/CDCA8/PRC1	14
GO:0005871	kinesin complex	6/243	37/8268	0.162162	5.51752	4.79213	0.000655395	0.0115212	0.0103483	KIF20A/KIF18A/KIF2C/NDEL1/KIF3A/KIF20B	6
GO:0005875	microtubule associated complex	10/243	103/8268	0.0970874	3.30337	4.09316	0.000857032	0.0143124	0.0128555	AURKB/KIF20A/KIF18A/KIF2C/FBXW11/NDEL1/AURKA/KIF3A/KIF20B/CDCA8	10
GO:0005874	microtubule	19/243	296/8268	0.0641892	2.18402	3.60973	0.00111678	0.0177622	0.015954	TPX2/AURKB/KNSTRN/KIF20A/CENPE/SPAG5/PLK1/KIF18A/KIF2C/FBXW11/NUSAP1/NDEL1/ODF2/AURKA/RASSF1/TPGS2/KIF3A/KIF20B/PRC1	19
GO:0031461	cullin-RING ubiquitin ligase complex	10/243	115/8268	0.0869565	2.95867	3.68049	0.00199247	0.0302493	0.02717	DTL/UBE2S/UBE2C/KCTD10/AMBRA1/CDC20/CKS2/IVNS1ABP/FBXW11/CKS1B	10
GO:0005814	centriole	10/243	117/8268	0.0854701	2.90809	3.61694	0.00226555	0.0328997	0.0295506	HSPA1A/PLK1/CEP55/SPICE1/CEP85/ODF2/AURKA/POC1A/KIF3A/POC5	10
GO:0000307	cyclin-dependent protein kinase holoenzyme complex	5/243	33/8268	0.151515	5.15526	4.16177	0.00254714	0.0354478	0.0318393	CKS2/CCNB1/CDK6/CKS1B/CCNB2	5
GO:0070938	contractile ring	3/243	11/8268	0.272727	9.27946	4.78125	0.00347341	0.0464048	0.0416809	ANLN/KIF20B/PRC1	3
GO:0005876	spindle microtubule	7/243	69/8268	0.101449	3.45178	3.55861	0.00397411	0.0495932	0.0445448	AURKB/CENPE/PLK1/KIF18A/AURKA/KIF3A/PRC1	7
GO:0099513	polymeric cytoskeletal fiber	22/243	406/8268	0.0541872	1.8437	3.03347	0.00400903	0.0495932	0.0445448	TPX2/AURKB/KNSTRN/KIF20A/CENPE/DSP/SPAG5/PLK1/KIF18A/NEFL/KIF2C/FBXW11/NUSAP1/NDEL1/AFAP1/ODF2/AURKA/RASSF1/TPGS2/KIF3A/KIF20B/PRC1	22
GO:0032783	super elongation complex	2/243	4/8268	0.5	17.0123	5.57371	0.00496359	0.0571669	0.0513475	AFF1/EAF1	2
GO:0099569	presynaptic cytoskeleton	2/243	4/8268	0.5	17.0123	5.57371	0.00496359	0.0571669	0.0513475	RAD51/NEFL	2
GO:0043073	germ cell nucleus	5/243	40/8268	0.125	4.25309	3.58867	0.00597846	0.0665602	0.0597846	RAD51/GTF2B/KDM3A/SMAD5/AURKA	5
GO:0000152	nuclear ubiquitin ligase complex	5/243	42/8268	0.119048	4.05056	3.44877	0.00737092	0.0794158	0.0713315	UBE2S/UBE2C/BCOR/RAD51/CDC20	5
GO:0005667	transcription regulator complex	18/243	327/8268	0.0550459	1.87292	2.80262	0.00766105	0.0799622	0.0718223	HLTF/GMNN/MYC/TCF3/AKIRIN2/IVNS1ABP/SOX9/GTF2B/PTOV1/PITX1/S100A10/SMAD5/ATF6/SOX4/TFDP1/ATF4/CREG1/USP22	18
GO:0035985	senescence-associated heterochromatin focus	2/243	5/8268	0.4	13.6099	4.90774	0.00811263	0.0821096	0.0737511	CDKN2A/CDKN2A	2
GO:0097413	Lewy body	2/243	6/8268	0.333333	11.3416	4.40934	0.0119341	0.117235	0.105301	ATF4/HERPUD1	2
GO:0070761	pre-snoRNP complex	2/243	7/8268	0.285714	9.72134	4.01671	0.0163861	0.15637	0.140453	NUFIP1/ZNHIT3	2
GO:0005680	anaphase-promoting complex	3/243	19/8268	0.157895	5.37232	3.32003	0.0171541	0.159152	0.14295	UBE2S/UBE2C/CDC20	3
GO:1904115	axon cytoplasm	5/243	53/8268	0.0943396	3.20988	2.80839	0.0191822	0.173158	0.155531	NEFL/FBXW11/NDEL1/KIF3A/HSBP1	5
GO:0001674	female germ cell nucleus	2/243	8/8268	0.25	8.50617	3.69597	0.0214286	0.188346	0.169173	GTF2B/AURKA	2
GO:0090575	RNA polymerase II transcription regulator complex	10/243	165/8268	0.0606061	2.0621	2.39795	0.0234719	0.201016	0.180553	HLTF/MYC/TCF3/GTF2B/S100A10/SMAD5/ATF6/TFDP1/ATF4/USP22	10
GO:0045120	pronucleus	2/243	9/8268	0.222222	7.56104	3.42677	0.0270233	0.225645	0.202675	CENPF/AURKA	2
GO:0035371	microtubule plus-end	3/243	23/8268	0.130435	4.438	2.87296	0.0287736	0.2344	0.210539	KNSTRN/SPAG5/KIF2C	3
GO:0000795	synaptonemal complex	2/243	10/8268	0.2	6.80494	3.19606	0.0331337	0.257364	0.231165	RAD51/PLK1	2
GO:0099086	synaptonemal structure	2/243	10/8268	0.2	6.80494	3.19606	0.0331337	0.257364	0.231165	RAD51/PLK1	2
GO:0031616	spindle pole centrosome	2/243	11/8268	0.181818	6.18631	2.99501	0.0397249	0.294847	0.264833	DLGAP5/AURKA	2
GO:0072687	meiotic spindle	2/243	11/8268	0.181818	6.18631	2.99501	0.0397249	0.294847	0.264833	FBXO5/AURKA	2
GO:0034451	centriolar satellite	6/243	87/8268	0.0689655	2.34653	2.19699	0.0424818	0.308455	0.277055	PIBF1/KNSTRN/SPAG5/PLK1/PJA2/TPGS2	6
GO:0010369	chromocenter	2/243	12/8268	0.166667	5.67078	2.81741	0.0467636	0.33232	0.298491	AURKB/CDCA8	2
GO:0019005	SCF ubiquitin ligase complex	3/243	28/8268	0.107143	3.6455	2.43993	0.0478488	0.332948	0.299055	CKS2/FBXW11/CKS1B	3
GO:0120111	neuron projection cytoplasm	5/243	68/8268	0.0735294	2.50182	2.16381	0.0491014	0.334691	0.300621	NEFL/FBXW11/NDEL1/KIF3A/HSBP1	5
GO:1990752	microtubule end	3/243	29/8268	0.103448	3.5198	2.36528	0.0522506	0.343213	0.308276	KNSTRN/SPAG5/KIF2C	3
GO:0036064	ciliary basal body	7/243	115/8268	0.0608696	2.07107	2.01262	0.0524068	0.343213	0.308276	CENPF/SPAG5/PJA2/JADE1/ODF2/AURKA/POC1A	7
GO:0032153	cell division site	4/243	49/8268	0.0816327	2.77753	2.1715	0.0550578	0.35364	0.317641	ECT2/ANLN/CEP55/GTF2B	4
GO:0032838	plasma membrane bounded cell projection cytoplasm	7/243	118/8268	0.059322	2.01841	1.93884	0.058661	0.369675	0.332043	CENPF/AMBRA1/NEFL/FBXW11/NDEL1/KIF3A/HSBP1	7
GO:0045111	intermediate filament cytoskeleton	5/243	72/8268	0.0694444	2.36283	2.02097	0.0600797	0.370131	0.332453	RAD51/DSP/NEFL/PJA2/NDEL1	5
GO:0001673	male germ cell nucleus	3/243	31/8268	0.0967742	3.29271	2.22536	0.0616155	0.370131	0.332453	RAD51/KDM3A/SMAD5	3
GO:0030688	preribosome, small subunit precursor	2/243	14/8268	0.142857	4.86067	2.51564	0.0620579	0.370131	0.332453	LTV1/RIOK2	2
GO:0034399	nuclear periphery	7/243	130/8268	0.0538462	1.8321	1.66396	0.0881211	0.516359	0.463795	HLTF/CENPF/UHRF1/NUFIP1/S100A10/ATF4/PRKCD	7
GO:0016363	nuclear matrix	6/243	107/8268	0.0560748	1.90793	1.64485	0.0947987	0.521871	0.468747	HLTF/CENPF/UHRF1/NUFIP1/S100A10/PRKCD	6
GO:0000242	pericentriolar material	2/243	18/8268	0.111111	3.78052	2.0549	0.0967139	0.521871	0.468747	CEP85/TNKS	2
GO:0005666	RNA polymerase III complex	2/243	19/8268	0.105263	3.58155	1.96025	0.106074	0.521871	0.468747	POLR1D/POLR3K	2
GO:0005828	kinetochore microtubule	2/243	19/8268	0.105263	3.58155	1.96025	0.106074	0.521871	0.468747	CENPE/KIF18A	2
GO:0061695	transferase complex, transferring phosphorus-containing groups	10/243	219/8268	0.0456621	1.55364	1.44488	0.111121	0.521871	0.468747	TUFT1/CKS2/CCNB1/GTF2B/POLR1D/CDK6/CKS1B/POLR3K/CCNB2/USP22	10
GO:0000214	tRNA-intron endonuclease complex	1/243	4/8268	0.25	8.50617	2.61281	0.112499	0.521871	0.468747	TSEN34	1
GO:0005826	actomyosin contractile ring	1/243	4/8268	0.25	8.50617	2.61281	0.112499	0.521871	0.468747	ANLN	1
GO:0030056	hemidesmosome	1/243	4/8268	0.25	8.50617	2.61281	0.112499	0.521871	0.468747	ERBIN	1
GO:0031262	Ndc80 complex	1/243	4/8268	0.25	8.50617	2.61281	0.112499	0.521871	0.468747	NDC80	1
GO:0033503	HULC complex	1/243	4/8268	0.25	8.50617	2.61281	0.112499	0.521871	0.468747	UBE2A	1
GO:0033597	mitotic checkpoint complex	1/243	4/8268	0.25	8.50617	2.61281	0.112499	0.521871	0.468747	CDC20	1
GO:0098892	extrinsic component of postsynaptic specialization membrane	1/243	4/8268	0.25	8.50617	2.61281	0.112499	0.521871	0.468747	RNF10	1
GO:0098981	cholinergic synapse	1/243	4/8268	0.25	8.50617	2.61281	0.112499	0.521871	0.468747	NEFL	1
GO:0099147	extrinsic component of postsynaptic density membrane	1/243	4/8268	0.25	8.50617	2.61281	0.112499	0.521871	0.468747	RNF10	1
GO:1990589	ATF4-CREB1 transcription factor complex	1/243	4/8268	0.25	8.50617	2.61281	0.112499	0.521871	0.468747	ATF4	1
GO:0099568	cytoplasmic region	7/243	140/8268	0.05	1.70123	1.4561	0.118051	0.540122	0.485139	CENPF/AMBRA1/NEFL/FBXW11/NDEL1/KIF3A/HSBP1	7
GO:1902554	serine/threonine protein kinase complex	5/243	90/8268	0.0555556	1.89026	1.47764	0.124987	0.564133	0.506706	CKS2/CCNB1/CDK6/CKS1B/CCNB2	5
GO:0055029	nuclear DNA-directed RNA polymerase complex	5/243	92/8268	0.0543478	1.84917	1.42519	0.133659	0.582914	0.523575	TUFT1/GTF2B/POLR1D/POLR3K/USP22	5
GO:0005657	replication fork	4/243	67/8268	0.0597015	2.03132	1.47487	0.133823	0.582914	0.523575	MCM10/CHEK1/UHRF1/RTF2	4
GO:0000794	condensed nuclear chromosome	3/243	44/8268	0.0681818	2.31987	1.52746	0.138408	0.582914	0.523575	RAD51/CHEK1/PLK1	3
GO:0031465	Cul4B-RING E3 ubiquitin ligase complex	1/243	5/8268	0.2	6.80494	2.25927	0.138596	0.582914	0.523575	DTL	1
GO:0098895	postsynaptic endosome membrane	1/243	5/8268	0.2	6.80494	2.25927	0.138596	0.582914	0.523575	MKLN1	1
GO:0000428	DNA-directed RNA polymerase complex	5/243	94/8268	0.0531915	1.80982	1.37402	0.142592	0.582914	0.523575	TUFT1/GTF2B/POLR1D/POLR3K/USP22	5
GO:0008023	transcription elongation factor complex	3/243	45/8268	0.0666667	2.26831	1.48447	0.145269	0.582914	0.523575	AFF1/NUFIP1/EAF1	3
GO:0030880	RNA polymerase complex	5/243	96/8268	0.0520833	1.77212	1.32407	0.151778	0.582914	0.523575	TUFT1/GTF2B/POLR1D/POLR3K/USP22	5
GO:0000786	nucleosome	3/243	47/8268	0.0638298	2.17179	1.40181	0.159315	0.582914	0.523575	MORF4L2/MORF4L1/H4C7	3
GO:0000800	lateral element	1/243	6/8268	0.166667	5.67078	1.99149	0.163928	0.582914	0.523575	RAD51	1
GO:0005726	perichromatin fibrils	1/243	6/8268	0.166667	5.67078	1.99149	0.163928	0.582914	0.523575	NUFIP1	1
GO:0005883	neurofilament	1/243	6/8268	0.166667	5.67078	1.99149	0.163928	0.582914	0.523575	NEFL	1
GO:0005916	fascia adherens	1/243	6/8268	0.166667	5.67078	1.99149	0.163928	0.582914	0.523575	DSP	1
GO:0018995	host cellular component	1/243	6/8268	0.166667	5.67078	1.99149	0.163928	0.582914	0.523575	KPNA2	1
GO:0032059	bleb	1/243	6/8268	0.166667	5.67078	1.99149	0.163928	0.582914	0.523575	ANLN	1
GO:0043657	host cell	1/243	6/8268	0.166667	5.67078	1.99149	0.163928	0.582914	0.523575	KPNA2	1
GO:0071144	heteromeric SMAD protein complex	1/243	6/8268	0.166667	5.67078	1.99149	0.163928	0.582914	0.523575	SMAD5	1
GO:0071204	histone pre-mRNA 3'end processing complex	1/243	6/8268	0.166667	5.67078	1.99149	0.163928	0.582914	0.523575	SLBP	1
GO:0035267	NuA4 histone acetyltransferase complex	2/243	25/8268	0.08	2.72198	1.50041	0.166374	0.582914	0.523575	MORF4L2/MORF4L1	2
GO:0043189	H4/H2A histone acetyltransferase complex	2/243	25/8268	0.08	2.72198	1.50041	0.166374	0.582914	0.523575	MORF4L2/MORF4L1	2
GO:0000792	heterochromatin	4/243	73/8268	0.0547945	1.86437	1.29074	0.16679	0.582914	0.523575	CDKN2A/UHRF1/HELLS/CDKN2A	4
GO:0048471	perinuclear region of cytoplasm	17/243	448/8268	0.0379464	1.29112	1.10244	0.167544	0.582914	0.523575	MRFAP1/PCLAF/HMOX1/CENPF/AMBRA1/RAD51/OBSL1/HSPA1A/DNAJB6/PTOV1/BUD23/USP33/DNAJA1/AURKA/TRAPPC2L/KIF20B/PRKCD	17
GO:1902911	protein kinase complex	5/243	100/8268	0.05	1.70123	1.22761	0.170866	0.588341	0.52845	CKS2/CCNB1/CDK6/CKS1B/CCNB2	5
GO:0000228	nuclear chromosome	8/243	184/8268	0.0434783	1.47933	1.14417	0.174187	0.58846	0.528557	ORC6/MCM10/RAD51/CHEK1/PLK1/MORF4L1/NUFIP1/ACTR8	8
GO:0031965	nuclear membrane	9/243	213/8268	0.0422535	1.43766	1.12603	0.175223	0.58846	0.528557	CUEDC2/DTL/CENPF/AKIRIN1/KPNA2/ERBIN/PHF8/TNKS/AEN	9
GO:0005881	cytoplasmic microtubule	3/243	50/8268	0.06	2.04148	1.28531	0.181112	0.58846	0.528557	KIF18A/KIF2C/FBXW11	3
GO:0005929	cilium	12/243	304/8268	0.0394737	1.34308	1.06053	0.183936	0.58846	0.528557	CENPF/AMBRA1/SPAG5/TBX3/PJA2/JADE1/CFAP298/ODF2/AURKA/POC1A/KIF3A/POC5	12
GO:0080008	Cul4-RING E3 ubiquitin ligase complex	2/243	27/8268	0.0740741	2.52035	1.37686	0.1876	0.58846	0.528557	DTL/AMBRA1	2
GO:0000153	cytoplasmic ubiquitin ligase complex	1/243	7/8268	0.142857	4.86067	1.77807	0.188519	0.58846	0.528557	USP33	1
GO:0016272	prefoldin complex	1/243	7/8268	0.142857	4.86067	1.77807	0.188519	0.58846	0.528557	PDRG1	1
GO:0061673	mitotic spindle astral microtubule	1/243	7/8268	0.142857	4.86067	1.77807	0.188519	0.58846	0.528557	KIF18A	1
GO:0071141	SMAD protein complex	1/243	7/8268	0.142857	4.86067	1.77807	0.188519	0.58846	0.528557	SMAD5	1
GO:0098890	extrinsic component of postsynaptic membrane	1/243	7/8268	0.142857	4.86067	1.77807	0.188519	0.58846	0.528557	RNF10	1
GO:0014704	intercalated disc	2/243	29/8268	0.0689655	2.34653	1.26396	0.209173	0.611533	0.549281	DSP/OBSL1	2
GO:0016234	inclusion body	3/243	54/8268	0.0555556	1.89026	1.14207	0.211308	0.611533	0.549281	HSPA1A/ATF4/HERPUD1	3
GO:0000808	origin recognition complex	1/243	8/8268	0.125	4.25309	1.60179	0.212389	0.611533	0.549281	ORC6	1
GO:0005664	nuclear origin of replication recognition complex	1/243	8/8268	0.125	4.25309	1.60179	0.212389	0.611533	0.549281	ORC6	1
GO:0031371	ubiquitin conjugating enzyme complex	1/243	8/8268	0.125	4.25309	1.60179	0.212389	0.611533	0.549281	UBE2A	1
GO:0032590	dendrite membrane	1/243	8/8268	0.125	4.25309	1.60179	0.212389	0.611533	0.549281	ATF4	1
GO:0097136	Bcl-2 family protein complex	1/243	8/8268	0.125	4.25309	1.60179	0.212389	0.611533	0.549281	MCL1	1
GO:0097228	sperm principal piece	1/243	8/8268	0.125	4.25309	1.60179	0.212389	0.611533	0.549281	ODF2	1
GO:0097539	ciliary transition fiber	1/243	8/8268	0.125	4.25309	1.60179	0.212389	0.611533	0.549281	CENPF	1
GO:0000123	histone acetyltransferase complex	4/243	84/8268	0.047619	1.62022	0.994168	0.233443	0.661149	0.593847	MORF4L2/MORF4L1/JADE1/USP22	4
GO:0042564	NLS-dependent protein nuclear import complex	1/243	9/8268	0.111111	3.78052	1.45224	0.235559	0.661149	0.593847	KPNA2	1
GO:0120103	centriolar subdistal appendage	1/243	9/8268	0.111111	3.78052	1.45224	0.235559	0.661149	0.593847	ODF2	1
GO:0031463	Cul3-RING ubiquitin ligase complex	2/243	32/8268	0.0625	2.12654	1.11101	0.241941	0.673403	0.604853	KCTD10/IVNS1ABP	2
GO:0000235	astral microtubule	1/243	10/8268	0.1	3.40247	1.32274	0.258051	0.695073	0.624317	KIF18A	1
GO:0005818	aster	1/243	10/8268	0.1	3.40247	1.32274	0.258051	0.695073	0.624317	KIF18A	1
GO:0035253	ciliary rootlet	1/243	10/8268	0.1	3.40247	1.32274	0.258051	0.695073	0.624317	SPAG5	1
GO:1990072	TRAPPIII protein complex	1/243	10/8268	0.1	3.40247	1.32274	0.258051	0.695073	0.624317	TRAPPC2L	1
GO:0099634	postsynaptic specialization membrane	2/243	34/8268	0.0588235	2.00145	1.01817	0.263919	0.705192	0.633406	MKLN1/RNF10	2
GO:0017053	transcription repressor complex	3/243	62/8268	0.0483871	1.64636	0.888907	0.27438	0.719085	0.645885	GMNN/MYC/AKIRIN2	3
GO:0031074	nucleocytoplasmic transport complex	1/243	11/8268	0.0909091	3.09315	1.20876	0.279884	0.719085	0.645885	KPNA2	1
GO:0031430	M band	1/243	11/8268	0.0909091	3.09315	1.20876	0.279884	0.719085	0.645885	OBSL1	1
GO:0042555	MCM complex	1/243	11/8268	0.0909091	3.09315	1.20876	0.279884	0.719085	0.645885	MCM8	1
GO:1990071	TRAPPII protein complex	1/243	11/8268	0.0909091	3.09315	1.20876	0.279884	0.719085	0.645885	TRAPPC2L	1
GO:0031248	protein acetyltransferase complex	4/243	93/8268	0.0430108	1.46343	0.782049	0.291981	0.739408	0.664139	MORF4L2/MORF4L1/JADE1/USP22	4
GO:1902562	H4 histone acetyltransferase complex	2/243	37/8268	0.0540541	1.83917	0.890185	0.296876	0.739408	0.664139	MORF4L2/MORF4L1	2
GO:1902493	acetyltransferase complex	4/243	94/8268	0.0425532	1.44786	0.759876	0.29862	0.739408	0.664139	MORF4L2/MORF4L1/JADE1/USP22	4
GO:0031464	Cul4A-RING E3 ubiquitin ligase complex	1/243	12/8268	0.0833333	2.83539	1.10711	0.301076	0.739408	0.664139	DTL	1
GO:0099571	postsynaptic cytoskeleton	1/243	12/8268	0.0833333	2.83539	1.10711	0.301076	0.739408	0.664139	NEFL	1
GO:1990062	RPAP3/R2TP/prefoldin-like complex	1/243	12/8268	0.0833333	2.83539	1.10711	0.301076	0.739408	0.664139	PDRG1	1
GO:0032154	cleavage furrow	2/243	38/8268	0.0526316	1.79077	0.850156	0.307822	0.750457	0.674063	ECT2/CEP55	2
GO:0016591	RNA polymerase II, holoenzyme	3/243	67/8268	0.0447761	1.52349	0.748635	0.314762	0.761814	0.684264	TUFT1/GTF2B/USP22	3
GO:0090571	RNA polymerase II transcription repressor complex	1/243	13/8268	0.0769231	2.61728	1.01544	0.321648	0.766658	0.688615	MYC	1
GO:0099243	extrinsic component of synaptic membrane	1/243	13/8268	0.0769231	2.61728	1.01544	0.321648	0.766658	0.688615	RNF10	1
GO:0001726	ruffle	5/243	128/8268	0.0390625	1.32909	0.652922	0.323649	0.766658	0.688615	KNSTRN/PIP5K1A/KIF18A/MKLN1/CDK6	5
GO:0031594	neuromuscular junction	2/243	40/8268	0.05	1.70123	0.773572	0.329607	0.775273	0.696353	NEFL/ERBIN	2
GO:0016323	basolateral plasma membrane	4/243	100/8268	0.04	1.36099	0.631959	0.338764	0.776189	0.697176	DSP/ERBIN/AURKA/SLC29A2	4
GO:0031674	I band	3/243	70/8268	0.0428571	1.4582	0.669893	0.339081	0.776189	0.697176	TUFT1/OBSL1/DNAJB6	3
GO:0005736	RNA polymerase I complex	1/243	14/8268	0.0714286	2.43034	0.932018	0.341616	0.776189	0.697176	POLR1D	1
GO:0030008	TRAPP complex	1/243	14/8268	0.0714286	2.43034	0.932018	0.341616	0.776189	0.697176	TRAPPC2L	1
GO:0097550	transcription preinitiation complex	1/243	14/8268	0.0714286	2.43034	0.932018	0.341616	0.776189	0.697176	GTF2B	1
GO:0005882	intermediate filament	2/243	42/8268	0.047619	1.62022	0.701186	0.351201	0.792575	0.711894	DSP/NEFL	2
GO:0005665	RNA polymerase II, core complex	1/243	15/8268	0.0666667	2.26831	0.855501	0.360999	0.79525	0.714297	TUFT1	1
GO:0030057	desmosome	1/243	15/8268	0.0666667	2.26831	0.855501	0.360999	0.79525	0.714297	DSP	1
GO:0000791	euchromatin	2/243	43/8268	0.0465116	1.58254	0.666422	0.36191	0.79525	0.714297	TCF3/UHRF1	2
GO:0072562	blood microparticle	2/243	43/8268	0.0465116	1.58254	0.666422	0.36191	0.79525	0.714297	HSPA1A/PLG	2
GO:0031011	Ino80 complex	1/243	16/8268	0.0625	2.12654	0.784843	0.379814	0.818438	0.735124	ACTR8	1
GO:0031672	A band	1/243	16/8268	0.0625	2.12654	0.784843	0.379814	0.818438	0.735124	OBSL1	1
GO:0044322	endoplasmic reticulum quality control compartment	1/243	16/8268	0.0625	2.12654	0.784843	0.379814	0.818438	0.735124	HERPUD1	1
GO:0005741	mitochondrial outer membrane	6/243	170/8268	0.0352941	1.20087	0.460477	0.383313	0.820682	0.73714	HMOX1/MCL1/AMBRA1/MOAP1/ACSL4/STARD7	6
GO:0005847	mRNA cleavage and polyadenylation specificity factor complex	1/243	17/8268	0.0588235	2.00145	0.719211	0.398077	0.830985	0.746394	PIP5K1A	1
GO:0032589	neuron projection membrane	1/243	17/8268	0.0588235	2.00145	0.719211	0.398077	0.830985	0.746394	ATF4	1
GO:0033276	transcription factor TFTC complex	1/243	17/8268	0.0588235	2.00145	0.719211	0.398077	0.830985	0.746394	USP22	1
GO:0036019	endolysosome	1/243	17/8268	0.0588235	2.00145	0.719211	0.398077	0.830985	0.746394	PRKCD	1
GO:0005635	nuclear envelope	11/243	336/8268	0.0327381	1.1139	0.370911	0.400677	0.831218	0.746603	CUEDC2/DTL/CENPF/AKIRIN1/KPNA2/FBXW11/ERBIN/ATF6/PHF8/TNKS/AEN	11
GO:0016605	PML body	3/243	79/8268	0.0379747	1.29208	0.453889	0.411383	0.836618	0.751453	RAD51/DAPK3/TRIM8	3
GO:0044291	cell-cell contact zone	2/243	48/8268	0.0416667	1.4177	0.505009	0.414361	0.836618	0.751453	DSP/OBSL1	2
GO:0000939	inner kinetochore	1/243	18/8268	0.0555556	1.89026	0.657932	0.415804	0.836618	0.751453	CENPH	1
GO:0005682	U5 snRNP	1/243	18/8268	0.0555556	1.89026	0.657932	0.415804	0.836618	0.751453	PRPF18	1
GO:0098845	postsynaptic endosome	1/243	18/8268	0.0555556	1.89026	0.657932	0.415804	0.836618	0.751453	MKLN1	1
GO:0009925	basal plasma membrane	4/243	112/8268	0.0357143	1.21517	0.398935	0.419188	0.838375	0.753031	DSP/ERBIN/AURKA/SLC29A2	4
GO:0001533	cornified envelope	1/243	19/8268	0.0526316	1.79077	0.600458	0.433011	0.845765	0.759669	DSP	1
GO:0005697	telomerase holoenzyme complex	1/243	19/8268	0.0526316	1.79077	0.600458	0.433011	0.845765	0.759669	GNL3L	1
GO:0097225	sperm midpiece	1/243	19/8268	0.0526316	1.79077	0.600458	0.433011	0.845765	0.759669	ODF2	1
GO:0098554	cytoplasmic side of endoplasmic reticulum membrane	1/243	19/8268	0.0526316	1.79077	0.600458	0.433011	0.845765	0.759669	DNAJA1	1
GO:0005930	axoneme	2/243	51/8268	0.0392157	1.3343	0.416698	0.444793	0.860281	0.772708	CENPF/AMBRA1	2
GO:0001650	fibrillar center	4/243	116/8268	0.0344828	1.17327	0.327011	0.445595	0.860281	0.772708	ORC6/APEX2/EN2/NUFIP1	4
GO:0097014	ciliary plasm	2/243	52/8268	0.0384615	1.30864	0.388491	0.454743	0.872897	0.784039	CENPF/AMBRA1	2
GO:0070822	Sin3-type complex	1/243	21/8268	0.047619	1.62022	0.495181	0.465926	0.888814	0.798336	MORF4L1	1
GO:0019867	outer membrane	6/243	187/8268	0.0320856	1.0917	0.220708	0.472591	0.888814	0.798336	HMOX1/MCL1/AMBRA1/MOAP1/ACSL4/STARD7	6
GO:0031968	organelle outer membrane	6/243	187/8268	0.0320856	1.0917	0.220708	0.472591	0.888814	0.798336	HMOX1/MCL1/AMBRA1/MOAP1/ACSL4/STARD7	6
GO:0099572	postsynaptic specialization	6/243	188/8268	0.0319149	1.08589	0.207297	0.477757	0.888814	0.798336	MKLN1/GPR50/PJA2/ERBIN/AURKA/RNF10	6
GO:0005849	mRNA cleavage factor complex	1/243	22/8268	0.0454545	1.54658	0.446679	0.481663	0.888814	0.798336	PIP5K1A	1
GO:0031093	platelet alpha granule lumen	1/243	22/8268	0.0454545	1.54658	0.446679	0.481663	0.888814	0.798336	PLG	1
GO:0044233	mitochondria-associated endoplasmic reticulum membrane contact site	1/243	22/8268	0.0454545	1.54658	0.446679	0.481663	0.888814	0.798336	ACSL4	1
GO:0045178	basal part of cell	4/243	123/8268	0.0325203	1.10649	0.207056	0.49086	0.900808	0.809109	DSP/ERBIN/AURKA/SLC29A2	4
GO:0016235	aggresome	1/243	23/8268	0.0434783	1.47933	0.400555	0.496937	0.906979	0.814651	HSPA1A	1
GO:0000124	SAGA complex	1/243	24/8268	0.0416667	1.4177	0.356575	0.511764	0.923941	0.829887	USP22	1
GO:0032391	photoreceptor connecting cilium	1/243	24/8268	0.0416667	1.4177	0.356575	0.511764	0.923941	0.829887	POC5	1
GO:0032993	protein-DNA complex	4/243	129/8268	0.0310078	1.05503	0.109612	0.528416	0.948875	0.852283	MORF4L2/MORF4L1/GTF2B/H4C7	4
GO:0035578	azurophil granule lumen	2/243	61/8268	0.0327869	1.11556	0.157634	0.53941	0.954505	0.857339	CREG1/PRKCD	2
GO:0005721	pericentric heterochromatin	1/243	26/8268	0.0384615	1.30864	0.274271	0.540124	0.954505	0.857339	HELLS	1
GO:0097346	INO80-type complex	1/243	26/8268	0.0384615	1.30864	0.274271	0.540124	0.954505	0.857339	ACTR8	1
GO:0030018	Z disc	2/243	62/8268	0.0322581	1.09757	0.134185	0.548245	0.963756	0.865649	OBSL1/DNAJB6	2
GO:0030017	sarcomere	3/243	99/8268	0.030303	1.03105	0.0540838	0.560641	0.975905	0.876561	TUFT1/OBSL1/DNAJB6	3
GO:0005901	caveola	1/243	28/8268	0.0357143	1.21517	0.198448	0.566843	0.975905	0.876561	KIF18A	1
GO:0090543	Flemming body	1/243	28/8268	0.0357143	1.21517	0.198448	0.566843	0.975905	0.876561	CEP55	1
GO:0101003	ficolin-1-rich granule membrane	1/243	28/8268	0.0357143	1.21517	0.198448	0.566843	0.975905	0.876561	DSP	1
GO:0031252	cell leading edge	8/243	277/8268	0.0288809	0.982663	-0.0510715	0.571539	0.978943	0.87929	KNSTRN/PIP5K1A/KIF18A/MKLN1/CDK6/NDEL1/APBB1/ATF4	8
GO:0008180	COP9 signalosome	1/243	29/8268	0.0344828	1.17327	0.16264	0.579617	0.987714	0.887169	HSPA1A	1
GO:0062023	collagen-containing extracellular matrix	3/243	103/8268	0.0291262	0.99101	-0.0159748	0.587693	0.988666	0.888023	PLG/S100A10/ERBIN	3
GO:0005669	transcription factor TFIID complex	1/243	30/8268	0.0333333	1.13416	0.12809	0.592016	0.988666	0.888023	GTF2B	1
GO:0070821	tertiary granule membrane	1/243	30/8268	0.0333333	1.13416	0.12809	0.592016	0.988666	0.888023	CYBA	1
GO:0098839	postsynaptic density membrane	1/243	30/8268	0.0333333	1.13416	0.12809	0.592016	0.988666	0.888023	RNF10	1
GO:0005923	bicellular tight junction	2/243	68/8268	0.0294118	1.00073	0.00104633	0.598736	0.994914	0.893635	ECT2/CCDC85C	2
GO:0005604	basement membrane	1/243	31/8268	0.0322581	1.09757	0.0947044	0.60405	0.998776	0.897104	ERBIN	1
GO:1902555	endoribonuclease complex	1/243	32/8268	0.03125	1.06327	0.0623994	0.615731	0.999951	0.89816	TSEN34	1
GO:0000118	histone deacetylase complex	2/243	71/8268	0.028169	0.958442	-0.0611943	0.622352	0.999951	0.89816	MORF4L1/KDM3A	2
GO:0098982	GABA-ergic synapse	1/243	33/8268	0.030303	1.03105	0.0310999	0.627069	0.999951	0.89816	MKLN1	1
GO:0090734	site of DNA damage	3/243	110/8268	0.0272727	0.927946	-0.132378	0.632407	0.999951	0.89816	RAD51/RNF138/POLK	3
GO:0046540	U4/U6 x U5 tri-snRNP complex	1/243	34/8268	0.0294118	1.00073	0.000738337	0.638073	0.999951	0.89816	PRPF18	1
GO:0097526	spliceosomal tri-snRNP complex	1/243	34/8268	0.0294118	1.00073	0.000738337	0.638073	0.999951	0.89816	PRPF18	1
GO:0030426	growth cone	3/243	111/8268	0.027027	0.919586	-0.148416	0.638514	0.999951	0.89816	NEFL/APBB1/KIF20B	3
GO:0031091	platelet alpha granule	1/243	35/8268	0.0285714	0.972134	-0.0287464	0.648754	0.999951	0.89816	PLG	1
GO:1905348	endonuclease complex	1/243	35/8268	0.0285714	0.972134	-0.0287464	0.648754	0.999951	0.89816	TSEN34	1
GO:0070160	tight junction	2/243	75/8268	0.0266667	0.907325	-0.14029	0.652157	0.999951	0.89816	ECT2/CCDC85C	2
GO:0030427	site of polarized growth	3/243	114/8268	0.0263158	0.895387	-0.195708	0.65641	0.999951	0.89816	NEFL/APBB1/KIF20B	3
GO:0048786	presynaptic active zone	1/243	36/8268	0.0277778	0.94513	-0.0574097	0.659121	0.999951	0.89816	NUFIP1	1
GO:0030016	myofibril	3/243	115/8268	0.026087	0.887601	-0.211207	0.662233	0.999951	0.89816	TUFT1/OBSL1/DNAJB6	3
GO:0030312	external encapsulating structure	3/243	115/8268	0.026087	0.887601	-0.211207	0.662233	0.999951	0.89816	PLG/S100A10/ERBIN	3
GO:0031012	extracellular matrix	3/243	115/8268	0.026087	0.887601	-0.211207	0.662233	0.999951	0.89816	PLG/S100A10/ERBIN	3
GO:0043596	nuclear replication fork	1/243	37/8268	0.027027	0.919586	-0.085302	0.669184	0.999951	0.89816	MCM10	1
GO:0044853	plasma membrane raft	1/243	37/8268	0.027027	0.919586	-0.085302	0.669184	0.999951	0.89816	KIF18A	1
GO:0070461	SAGA-type complex	1/243	37/8268	0.027027	0.919586	-0.085302	0.669184	0.999951	0.89816	USP22	1
GO:0101031	protein folding chaperone complex	1/243	37/8268	0.027027	0.919586	-0.085302	0.669184	0.999951	0.89816	PDRG1	1
GO:0070820	tertiary granule	2/243	78/8268	0.025641	0.872428	-0.196977	0.673264	0.999951	0.89816	DSP/CYBA	2
GO:0035579	specific granule membrane	1/243	38/8268	0.0263158	0.895387	-0.112469	0.67895	0.999951	0.89816	CYBA	1
GO:0005912	adherens junction	3/243	118/8268	0.0254237	0.865035	-0.256945	0.679273	0.999951	0.89816	DSP/NIBAN2/CCDC85C	3
GO:0043292	contractile muscle fiber	3/243	118/8268	0.0254237	0.865035	-0.256945	0.679273	0.999951	0.89816	TUFT1/OBSL1/DNAJB6	3
GO:0030424	axon	9/243	342/8268	0.0263158	0.895387	-0.343817	0.681197	0.999951	0.89816	TPX2/NEFL/FBXW11/NDEL1/APBB1/AURKA/KIF3A/HSBP1/KIF20B	9
GO:0097542	ciliary tip	1/243	39/8268	0.025641	0.872428	-0.138953	0.68843	0.999951	0.89816	KIF3A	1
GO:0035869	ciliary transition zone	1/243	40/8268	0.025	0.850617	-0.164793	0.69763	0.999951	0.89816	POC5	1
GO:0035861	site of double-strand break	2/243	83/8268	0.0240964	0.819872	-0.286989	0.706129	0.999951	0.89816	RAD51/RNF138	2
GO:0045211	postsynaptic membrane	2/243	83/8268	0.0240964	0.819872	-0.286989	0.706129	0.999951	0.89816	MKLN1/RNF10	2
GO:0098984	neuron to neuron synapse	5/243	201/8268	0.0248756	0.846385	-0.383645	0.709518	0.999951	0.89816	MKLN1/GPR50/PJA2/AURKA/RNF10	5
GO:0043296	apical junction complex	2/243	85/8268	0.0235294	0.800581	-0.321569	0.718485	0.999951	0.89816	ECT2/CCDC85C	2
GO:0036126	sperm flagellum	1/243	43/8268	0.0232558	0.791272	-0.238782	0.72364	0.999951	0.89816	ODF2	1
GO:0097733	photoreceptor cell cilium	1/243	44/8268	0.0227273	0.773288	-0.262369	0.731805	0.999951	0.89816	POC5	1
GO:0043025	neuronal cell body	5/243	207/8268	0.0241546	0.821852	-0.451674	0.733468	0.999951	0.89816	TPX2/FBXW11/USP33/NDEL1/AURKA	5
GO:0045335	phagocytic vesicle	2/243	88/8268	0.0227273	0.773288	-0.372043	0.736201	0.999951	0.89816	AMBRA1/CYBA	2
GO:0098590	plasma membrane region	12/243	471/8268	0.0254777	0.866871	-0.517695	0.737462	0.999951	0.89816	ECT2/DSP/CEP55/PIP5K1A/KIF18A/MKLN1/ERBIN/AURKA/ATF4/RNF10/SLC29A2/CNKSR3	12
GO:0044232	organelle membrane contact site	1/243	46/8268	0.0217391	0.739667	-0.308087	0.747421	0.999951	0.89816	ACSL4	1
GO:0097729	9+2 motile cilium	1/243	46/8268	0.0217391	0.739667	-0.308087	0.747421	0.999951	0.89816	ODF2	1
GO:0031256	leading edge membrane	2/243	93/8268	0.0215054	0.731714	-0.452742	0.763622	0.999951	0.89816	PIP5K1A/ATF4	2
GO:0001669	acrosomal vesicle	1/243	49/8268	0.0204082	0.694381	-0.373356	0.769163	0.999951	0.89816	KNL1	1
GO:0015030	Cajal body	1/243	49/8268	0.0204082	0.694381	-0.373356	0.769163	0.999951	0.89816	EAF1	1
GO:0019897	extrinsic component of plasma membrane	1/243	49/8268	0.0204082	0.694381	-0.373356	0.769163	0.999951	0.89816	RNF10	1
GO:0000781	chromosome, telomeric region	3/243	137/8268	0.0218978	0.745066	-0.523565	0.772537	0.999951	0.89816	RAD51/CHEK1/TNKS	3
GO:0005778	peroxisomal membrane	1/243	50/8268	0.02	0.680494	-0.394308	0.775987	0.999951	0.89816	ACSL4	1
GO:0030670	phagocytic vesicle membrane	1/243	50/8268	0.02	0.680494	-0.394308	0.775987	0.999951	0.89816	CYBA	1
GO:0030864	cortical actin cytoskeleton	1/243	50/8268	0.02	0.680494	-0.394308	0.775987	0.999951	0.89816	ANLN	1
GO:0031903	microbody membrane	1/243	50/8268	0.02	0.680494	-0.394308	0.775987	0.999951	0.89816	ACSL4	1
GO:0097731	9+0 non-motile cilium	1/243	50/8268	0.02	0.680494	-0.394308	0.775987	0.999951	0.89816	POC5	1
GO:0014069	postsynaptic density	4/243	180/8268	0.0222222	0.756104	-0.575671	0.780732	0.999951	0.89816	GPR50/PJA2/AURKA/RNF10	4
GO:0150034	distal axon	3/243	142/8268	0.0211268	0.718832	-0.588067	0.793057	0.999951	0.89816	NEFL/APBB1/KIF20B	3
GO:0032279	asymmetric synapse	4/243	185/8268	0.0216216	0.735669	-0.632706	0.798496	0.999951	0.89816	GPR50/PJA2/AURKA/RNF10	4
GO:0098685	Schaffer collateral - CA1 synapse	1/243	55/8268	0.0181818	0.618631	-0.493777	0.807212	0.999951	0.89816	NEFL	1
GO:0030684	preribosome	2/243	103/8268	0.0194175	0.660674	-0.602994	0.811132	0.999951	0.89816	LTV1/RIOK2	2
GO:0005766	primary lysosome	2/243	104/8268	0.0192308	0.654321	-0.617295	0.815384	0.999951	0.89816	CREG1/PRKCD	2
GO:0042582	azurophil granule	2/243	104/8268	0.0192308	0.654321	-0.617295	0.815384	0.999951	0.89816	CREG1/PRKCD	2
GO:1990204	oxidoreductase complex	2/243	104/8268	0.0192308	0.654321	-0.617295	0.815384	0.999951	0.89816	RRM2/CYBA	2
GO:0005775	vacuolar lumen	2/243	105/8268	0.0190476	0.648089	-0.631476	0.819551	0.999951	0.89816	CREG1/PRKCD	2
GO:0005911	cell-cell junction	6/243	275/8268	0.0218182	0.742357	-0.756109	0.824843	0.999951	0.89816	ECT2/DSP/OBSL1/NIBAN2/CCDC85C/PRKCD	6
GO:0097730	non-motile cilium	1/243	59/8268	0.0169492	0.57669	-0.567799	0.82904	0.999951	0.89816	POC5	1
GO:0001725	stress fiber	1/243	60/8268	0.0166667	0.567078	-0.585627	0.8341	0.999951	0.89816	AFAP1	1
GO:0097517	contractile actin filament bundle	1/243	60/8268	0.0166667	0.567078	-0.585627	0.8341	0.999951	0.89816	AFAP1	1
GO:0099023	vesicle tethering complex	1/243	60/8268	0.0166667	0.567078	-0.585627	0.8341	0.999951	0.89816	TRAPPC2L	1
GO:0044297	cell body	5/243	239/8268	0.0209205	0.711814	-0.786677	0.837225	0.999951	0.89816	TPX2/FBXW11/USP33/NDEL1/AURKA	5
GO:0005811	lipid droplet	1/243	65/8268	0.0153846	0.523457	-0.671162	0.857252	0.999951	0.89816	ACSL4	1
GO:0032587	ruffle membrane	1/243	65/8268	0.0153846	0.523457	-0.671162	0.857252	0.999951	0.89816	PIP5K1A	1
GO:0097525	spliceosomal snRNP complex	1/243	65/8268	0.0153846	0.523457	-0.671162	0.857252	0.999951	0.89816	PRPF18	1
GO:0032432	actin filament bundle	1/243	66/8268	0.0151515	0.515526	-0.687603	0.86148	0.999951	0.89816	AFAP1	1
GO:0042641	actomyosin	1/243	66/8268	0.0151515	0.515526	-0.687603	0.86148	0.999951	0.89816	AFAP1	1
GO:0045121	membrane raft	2/243	119/8268	0.0168067	0.571844	-0.818613	0.869639	0.999951	0.89816	KIF18A/S100A10	2
GO:0098857	membrane microdomain	2/243	119/8268	0.0168067	0.571844	-0.818613	0.869639	0.999951	0.89816	KIF18A/S100A10	2
GO:0030863	cortical cytoskeleton	1/243	69/8268	0.0144928	0.493111	-0.735718	0.873432	0.999951	0.89816	ANLN	1
GO:0005938	cell cortex	4/243	212/8268	0.0188679	0.641975	-0.918916	0.875297	0.999951	0.89816	ECT2/ANLN/MKLN1/CEP85	4
GO:0042581	specific granule	1/243	71/8268	0.0140845	0.479221	-0.766849	0.880824	0.999951	0.89816	CYBA	1
GO:0030532	small nuclear ribonucleoprotein complex	1/243	73/8268	0.0136986	0.466092	-0.797275	0.887786	0.999951	0.89816	PRPF18	1
GO:0005884	actin filament	1/243	75/8268	0.0133333	0.453663	-0.827037	0.894342	0.999951	0.89816	AFAP1	1
GO:0101002	ficolin-1-rich granule	2/243	130/8268	0.0153846	0.523457	-0.952949	0.899688	0.999951	0.89816	DSP/HSPA1A	2
GO:0031514	motile cilium	1/243	77/8268	0.012987	0.441879	-0.85617	0.900517	0.999951	0.89816	ODF2	1
GO:0005643	nuclear pore	1/243	79/8268	0.0126582	0.430692	-0.884708	0.906332	0.999951	0.89816	TNKS	1
GO:0016324	apical plasma membrane	2/243	134/8268	0.0149254	0.507831	-0.999468	0.908921	0.999951	0.89816	SLC29A2/CNKSR3	2
GO:0098794	postsynapse	8/243	401/8268	0.0199501	0.678797	-1.14737	0.909587	0.999951	0.89816	MKLN1/GPR50/NEFL/PJA2/KIF2C/ERBIN/AURKA/RNF10	8
GO:0000932	P-body	1/243	81/8268	0.0123457	0.420058	-0.912682	0.911809	0.999951	0.89816	BTBD1	1
GO:0034774	secretory granule lumen	3/243	188/8268	0.0159574	0.542947	-1.10305	0.918743	0.999951	0.89816	PLG/CREG1/PRKCD	3
GO:0097060	synaptic membrane	2/243	139/8268	0.0143885	0.489564	-1.05605	0.919348	0.999951	0.89816	MKLN1/RNF10	2
GO:0120114	Sm-like protein family complex	1/243	84/8268	0.0119048	0.405056	-0.953647	0.919432	0.999951	0.89816	PRPF18	1
GO:0060205	cytoplasmic vesicle lumen	3/243	189/8268	0.015873	0.540074	-1.113	0.920467	0.999951	0.89816	PLG/CREG1/PRKCD	3
GO:0005776	autophagosome	1/243	85/8268	0.0117647	0.40029	-0.96705	0.921824	0.999951	0.89816	AMBRA1	1
GO:0009897	external side of plasma membrane	1/243	85/8268	0.0117647	0.40029	-0.96705	0.921824	0.999951	0.89816	PLG	1
GO:0005681	spliceosomal complex	3/243	190/8268	0.0157895	0.537232	-1.1229	0.922158	0.999951	0.89816	SCNM1/IVNS1ABP/PRPF18	3
GO:0031983	vesicle lumen	3/243	190/8268	0.0157895	0.537232	-1.1229	0.922158	0.999951	0.89816	PLG/CREG1/PRKCD	3
GO:0030055	cell-substrate junction	6/243	327/8268	0.0183486	0.624306	-1.20622	0.923912	0.999951	0.89816	AMBRA1/HSPA1A/PIP5K1A/USP33/ERBIN/AFAP1	6
GO:0019898	extrinsic component of membrane	1/243	86/8268	0.0116279	0.395636	-0.980331	0.924146	0.999951	0.89816	RNF10	1
GO:0098978	glutamatergic synapse	6/243	329/8268	0.0182371	0.620511	-1.22227	0.926473	0.999951	0.89816	MLF2/PJA2/KIF2C/ERBIN/AURKA/RNF10	6
GO:0070603	SWI/SNF superfamily-type complex	1/243	88/8268	0.0113636	0.386644	-1.00654	0.928585	0.999951	0.89816	ACTR8	1
GO:0030027	lamellipodium	2/243	145/8268	0.0137931	0.469306	-1.12182	0.930383	0.999951	0.89816	PIP5K1A/APBB1	2
GO:0036477	somatodendritic compartment	7/243	377/8268	0.0185676	0.631758	-1.27348	0.93211	0.999951	0.89816	TPX2/FBXW11/USP33/NDEL1/AURKA/ATF4/ZWINT	7
GO:0005684	U2-type spliceosomal complex	1/243	91/8268	0.010989	0.373898	-1.04502	0.934763	0.999951	0.89816	PRPF18	1
GO:0030667	secretory granule membrane	2/243	150/8268	0.0133333	0.453663	-1.175	0.938476	0.999951	0.89816	DSP/CYBA	2
GO:0031253	cell projection membrane	2/243	152/8268	0.0131579	0.447693	-1.19587	0.941457	0.999951	0.89816	PIP5K1A/ATF4	2
GO:0030666	endocytic vesicle membrane	1/243	97/8268	0.0103093	0.35077	-1.11918	0.945567	0.999951	0.89816	CYBA	1
GO:0005777	peroxisome	1/243	98/8268	0.0102041	0.347191	-1.13121	0.947186	0.999951	0.89816	ACSL4	1
GO:0042579	microbody	1/243	98/8268	0.0102041	0.347191	-1.13121	0.947186	0.999951	0.89816	ACSL4	1
GO:1905368	peptidase complex	1/243	99/8268	0.010101	0.343684	-1.14314	0.948757	0.999951	0.89816	USP22	1
GO:1904813	ficolin-1-rich granule lumen	1/243	102/8268	0.00980392	0.333575	-1.17842	0.953196	0.999951	0.89816	HSPA1A	1
GO:0098793	presynapse	5/243	312/8268	0.0160256	0.545267	-1.42476	0.955738	0.999951	0.89816	RAD51/NEFL/NUFIP1/KIF2C/NDEL1	5
GO:0022626	cytosolic ribosome	1/243	104/8268	0.00961538	0.32716	-1.20152	0.95594	0.999951	0.89816	RNF10	1
GO:1904949	ATPase complex	1/243	107/8268	0.00934579	0.317988	-1.23557	0.959759	0.999951	0.89816	ACTR8	1
GO:0098797	plasma membrane protein complex	2/243	170/8268	0.0117647	0.40029	-1.37477	0.962772	0.999951	0.89816	CYBA/S100A10	2
GO:0045177	apical part of cell	2/243	172/8268	0.0116279	0.395636	-1.39374	0.964619	0.999951	0.89816	SLC29A2/CNKSR3	2
GO:0005925	focal adhesion	5/243	324/8268	0.0154321	0.525072	-1.51752	0.964952	0.999951	0.89816	AMBRA1/HSPA1A/PIP5K1A/USP33/AFAP1	5
GO:0008021	synaptic vesicle	1/243	115/8268	0.00869565	0.295867	-1.32312	0.968406	0.999951	0.89816	NDEL1	1
GO:0070382	exocytic vesicle	1/243	120/8268	0.00833333	0.283539	-1.37566	0.972843	0.999951	0.89816	NDEL1	1
GO:0030139	endocytic vesicle	2/243	183/8268	0.010929	0.371855	-1.4952	0.973308	0.999951	0.89816	AMBRA1/CYBA	2
GO:0009986	cell surface	3/243	241/8268	0.0124481	0.423544	-1.58035	0.975222	0.999951	0.89816	PLG/S100A10/AAMP	3
GO:0030141	secretory granule	7/243	438/8268	0.0159817	0.543774	-1.70723	0.976557	0.999951	0.89816	DSP/HSPA1A/PLG/CYBA/CREG1/PRKCD/KNL1	7
GO:0098562	cytoplasmic side of membrane	1/243	126/8268	0.00793651	0.270037	-1.43673	0.977356	0.999951	0.89816	DNAJA1	1
GO:0000139	Golgi membrane	5/243	367/8268	0.013624	0.463552	-1.82926	0.985364	0.999951	0.89816	KPNA2/PJA2/ATF6/NOSIP/TNKS	5
GO:0098552	side of membrane	2/243	240/8268	0.00833333	0.283539	-1.95997	0.994069	0.999951	0.89816	PLG/DNAJA1	2
GO:0005770	late endosome	1/243	185/8268	0.00540541	0.183917	-1.95339	0.996235	0.999951	0.89816	UBE2A	1
GO:0036464	cytoplasmic ribonucleoprotein granule	1/243	189/8268	0.00529101	0.180025	-1.9843	0.996668	0.999951	0.89816	BTBD1	1
GO:0005759	mitochondrial matrix	5/243	443/8268	0.0112867	0.384026	-2.31887	0.997223	0.999951	0.89816	TYMS/RAD51/CDKN2A/CCNB1/CDKN2A	5
GO:0035770	ribonucleoprotein granule	1/243	205/8268	0.00487805	0.165974	-2.10408	0.997957	0.999951	0.89816	BTBD1	1
GO:0005840	ribosome	1/243	207/8268	0.00483092	0.16437	-2.11865	0.998078	0.999951	0.89816	RNF10	1
GO:0030425	dendrite	2/243	286/8268	0.00699301	0.237935	-2.28231	0.998312	0.999951	0.89816	ATF4/ZWINT	2
GO:0097447	dendritic tree	2/243	286/8268	0.00699301	0.237935	-2.28231	0.998312	0.999951	0.89816	ATF4/ZWINT	2
GO:0030133	transport vesicle	1/243	229/8268	0.00436681	0.148579	-2.27361	0.999021	0.999951	0.89816	NDEL1	1
GO:0015629	actin cytoskeleton	2/243	306/8268	0.00653595	0.222384	-2.41196	0.999031	0.999951	0.89816	ANLN/AFAP1	2
GO:0010008	endosome membrane	2/243	345/8268	0.0057971	0.197245	-2.65035	0.999677	0.999951	0.89816	SNX17/MKLN1	2
GO:0005769	early endosome	1/243	278/8268	0.00359712	0.122391	-2.59003	0.999783	0.999951	0.89816	SNX17	1
GO:0005773	vacuole	4/243	492/8268	0.00813008	0.276624	-2.87888	0.999788	0.999951	0.89816	AMBRA1/UBE2A/CREG1/PRKCD	4
GO:0000323	lytic vacuole	3/243	435/8268	0.00689655	0.234653	-2.8536	0.99982	0.999951	0.89816	UBE2A/CREG1/PRKCD	3
GO:0005764	lysosome	3/243	435/8268	0.00689655	0.234653	-2.8536	0.99982	0.999951	0.89816	UBE2A/CREG1/PRKCD	3
GO:0005743	mitochondrial inner membrane	2/243	374/8268	0.00534759	0.18195	-2.81723	0.999859	0.999951	0.89816	TYMS/EFHD1	2
GO:0019866	organelle inner membrane	2/243	411/8268	0.00486618	0.16557	-3.01951	0.999951	0.999951	0.89816	TYMS/EFHD1	2

### Sheet: PA26_YYT_GO_Down
ID	Description	GeneRatio	BgRatio	RichFactor	FoldEnrichment	zScore	pvalue	p.adjust	qvalue	geneID	Count
GO:0031093	platelet alpha granule lumen	3/16	22/8268	0.136364	70.4659	14.3653	8.95519e-06	0.000564177	0.000395914	A2M/AHSG/VTI1B	3
GO:0031091	platelet alpha granule	3/16	35/8268	0.0857143	44.2929	11.3012	3.74797e-05	0.000894895	0.000627997	A2M/AHSG/VTI1B	3
GO:0030312	external encapsulating structure	4/16	115/8268	0.0347826	17.9739	8.07098	5.68188e-05	0.000894895	0.000627997	A2M/AHSG/CTSZ/GLG1	4
GO:0031012	extracellular matrix	4/16	115/8268	0.0347826	17.9739	8.07098	5.68188e-05	0.000894895	0.000627997	A2M/AHSG/CTSZ/GLG1	4
GO:0034774	secretory granule lumen	4/16	188/8268	0.0212766	10.9947	6.10375	0.00038032	0.00356372	0.00250086	A2M/AHSG/CTSZ/VTI1B	4
GO:0060205	cytoplasmic vesicle lumen	4/16	189/8268	0.021164	10.9365	6.08471	0.000388088	0.00356372	0.00250086	A2M/AHSG/CTSZ/VTI1B	4
GO:0031983	vesicle lumen	4/16	190/8268	0.0210526	10.8789	6.06583	0.000395969	0.00356372	0.00250086	A2M/AHSG/CTSZ/VTI1B	4
GO:0062023	collagen-containing extracellular matrix	3/16	103/8268	0.0291262	15.051	6.31831	0.00093454	0.0073595	0.00516456	A2M/AHSG/CTSZ	3
GO:0072562	blood microparticle	2/16	43/8268	0.0465116	24.0349	6.66817	0.0030273	0.0211911	0.0148709	A2M/AHSG	2
GO:0043202	lysosomal lumen	2/16	58/8268	0.0344828	17.819	5.65973	0.00544877	0.0322652	0.0226423	ACP2/TPP1	2
GO:0030134	COPII-coated ER to Golgi transport vesicle	2/16	59/8268	0.0338983	17.5169	5.60615	0.00563361	0.0322652	0.0226423	CTSZ/VTI1B	2
GO:0000323	lytic vacuole	4/16	435/8268	0.0091954	4.75172	3.53969	0.00829546	0.0382373	0.0268332	CTSZ/VTI1B/ACP2/TPP1	4
GO:0005764	lysosome	4/16	435/8268	0.0091954	4.75172	3.53969	0.00829546	0.0382373	0.0268332	CTSZ/VTI1B/ACP2/TPP1	4
GO:0030141	secretory granule	4/16	438/8268	0.00913242	4.71918	3.52174	0.00849718	0.0382373	0.0268332	A2M/AHSG/CTSZ/VTI1B	4
GO:0005773	vacuole	4/16	492/8268	0.00813008	4.20122	3.22385	0.0127068	0.0533684	0.0374515	CTSZ/VTI1B/ACP2/TPP1	4
GO:0098830	presynaptic endosome	1/16	8/8268	0.125	64.5938	7.92362	0.0153834	0.0605721	0.0425067	VTI1B	1
GO:0005775	vacuolar lumen	2/16	105/8268	0.0190476	9.84286	4.01529	0.0170709	0.0632627	0.0443948	ACP2/TPP1	2
GO:0034707	chloride channel complex	1/16	11/8268	0.0909091	46.9773	6.71866	0.0210947	0.0738316	0.0518117	TTYH3	1
GO:0005788	endoplasmic reticulum lumen	2/16	131/8268	0.0152672	7.88931	3.49972	0.0258566	0.0857352	0.060165	AHSG/CTSZ	2
GO:0055037	recycling endosome	2/16	137/8268	0.0145985	7.5438	3.40073	0.0280992	0.0885126	0.0621141	VTI1B/TPP1	2
GO:0035580	specific granule lumen	1/16	26/8268	0.0384615	19.875	4.24435	0.0491886	0.147566	0.103555	CTSZ	1
GO:0030135	coated vesicle	2/16	203/8268	0.00985222	5.09113	2.59863	0.0574394	0.164485	0.115428	CTSZ/VTI1B	2
GO:0031201	SNARE complex	1/16	35/8268	0.0285714	14.7643	3.59305	0.0656802	0.179907	0.12625	VTI1B	1
GO:0012507	ER to Golgi transport vesicle membrane	1/16	38/8268	0.0263158	13.5987	3.42745	0.0711176	0.186684	0.131006	VTI1B	1
GO:0000791	euchromatin	1/16	43/8268	0.0232558	12.0174	3.18934	0.080114	0.200489	0.140694	H1-0	1
GO:0000786	nucleosome	1/16	47/8268	0.0212766	10.9947	3.02559	0.0872522	0.200489	0.140694	H1-0	1
GO:0005765	lysosomal membrane	2/16	261/8268	0.00766284	3.95977	2.13943	0.0891062	0.200489	0.140694	VTI1B/ACP2	2
GO:0098852	lytic vacuole membrane	2/16	261/8268	0.00766284	3.95977	2.13943	0.0891062	0.200489	0.140694	VTI1B/ACP2	2
GO:0033116	endoplasmic reticulum-Golgi intermediate compartment membrane	1/16	52/8268	0.0192308	9.9375	2.8467	0.0961019	0.208773	0.146507	CTSZ	1
GO:0005774	vacuolar membrane	2/16	284/8268	0.00704225	3.63908	1.99277	0.102873	0.216033	0.151602	VTI1B/ACP2	2
GO:0017053	transcription repressor complex	1/16	62/8268	0.016129	8.33468	2.5525	0.113561	0.229514	0.161062	H1-0	1
GO:0015629	actin cytoskeleton	2/16	306/8268	0.00653595	3.37745	1.86602	0.116578	0.229514	0.161062	H1-0/NCOA5	2
GO:0055038	recycling endosome membrane	1/16	68/8268	0.0147059	7.59926	2.40601	0.123884	0.232205	0.162951	VTI1B	1
GO:0034702	monoatomic ion channel complex	1/16	70/8268	0.0142857	7.38214	2.36111	0.127299	0.232205	0.162951	TTYH3	1
GO:0042581	specific granule	1/16	71/8268	0.0140845	7.27817	2.33932	0.129003	0.232205	0.162951	CTSZ	1
GO:0042470	melanosome	1/16	83/8268	0.0120482	6.2259	2.10691	0.1492	0.254043	0.178276	TPP1	1
GO:0048770	pigment granule	1/16	83/8268	0.0120482	6.2259	2.10691	0.1492	0.254043	0.178276	TPP1	1
GO:0005793	endoplasmic reticulum-Golgi intermediate compartment	1/16	92/8268	0.0108696	5.61685	1.96076	0.164059	0.271993	0.190872	CTSZ	1
GO:1904813	ficolin-1-rich granule lumen	1/16	102/8268	0.00980392	5.06618	1.81943	0.180283	0.286476	0.201036	CTSZ	1
GO:0031902	late endosome membrane	1/16	103/8268	0.00970874	5.01699	1.80632	0.18189	0.286476	0.201036	VTI1B	1
GO:0008021	synaptic vesicle	1/16	115/8268	0.00869565	4.49348	1.66113	0.200934	0.2882	0.202246	VTI1B	1
GO:0045121	membrane raft	1/16	119/8268	0.00840336	4.34244	1.61711	0.207189	0.2882	0.202246	TPP1	1
GO:0098857	membrane microdomain	1/16	119/8268	0.00840336	4.34244	1.61711	0.207189	0.2882	0.202246	TPP1	1
GO:0070382	exocytic vesicle	1/16	120/8268	0.00833333	4.30625	1.60641	0.208746	0.2882	0.202246	VTI1B	1
GO:0031901	early endosome membrane	1/16	124/8268	0.00806452	4.16734	1.56474	0.214944	0.2882	0.202246	VTI1B	1
GO:0030662	coated vesicle membrane	1/16	126/8268	0.00793651	4.10119	1.54455	0.218026	0.2882	0.202246	VTI1B	1
GO:0030658	transport vesicle membrane	1/16	127/8268	0.00787402	4.0689	1.53462	0.219562	0.2882	0.202246	VTI1B	1
GO:0032993	protein-DNA complex	1/16	129/8268	0.00775194	4.00581	1.51505	0.222627	0.2882	0.202246	H1-0	1
GO:0101002	ficolin-1-rich granule	1/16	130/8268	0.00769231	3.975	1.50541	0.224156	0.2882	0.202246	CTSZ	1
GO:1902495	transmembrane transporter complex	1/16	150/8268	0.00666667	3.445	1.33062	0.254134	0.320209	0.224708	TTYH3	1
GO:1990351	transporter complex	1/16	168/8268	0.00595238	3.07589	1.19694	0.280183	0.346109	0.242883	TTYH3	1
GO:0005770	late endosome	1/16	185/8268	0.00540541	2.79324	1.08616	0.304	0.368308	0.258461	VTI1B	1
GO:0043025	neuronal cell body	1/16	207/8268	0.00483092	2.49638	0.960033	0.333726	0.396693	0.278381	VTI1B	1
GO:0005938	cell cortex	1/16	212/8268	0.00471698	2.4375	0.933621	0.340313	0.397032	0.278619	CTSZ	1
GO:0030133	transport vesicle	1/16	229/8268	0.00436681	2.25655	0.849085	0.362258	0.41495	0.291193	VTI1B	1
GO:0044297	cell body	1/16	239/8268	0.0041841	2.16213	0.802747	0.374845	0.4217	0.29593	VTI1B	1
GO:0005769	early endosome	1/16	278/8268	0.00359712	1.85881	0.64136	0.421742	0.466136	0.327113	VTI1B	1
GO:0098793	presynapse	1/16	312/8268	0.00320513	1.65625	0.5203	0.459916	0.499564	0.350571	VTI1B	1
GO:0005667	transcription regulator complex	1/16	327/8268	0.0030581	1.58028	0.471438	0.475995	0.508265	0.356677	H1-0	1
GO:0010008	endosome membrane	1/16	345/8268	0.00289855	1.49783	0.415907	0.494697	0.519431	0.364513	VTI1B	1
GO:0000139	Golgi membrane	1/16	367/8268	0.0027248	1.40804	0.352085	0.516705	0.533646	0.374488	GLG1	1
GO:0036477	somatodendritic compartment	1/16	377/8268	0.00265252	1.37069	0.324392	0.526409	0.534899	0.375368	VTI1B	1
GO:0048471	perinuclear region of cytoplasm	1/16	448/8268	0.00223214	1.15346	0.147057	0.590231	0.590231	0.414197	VTI1B	1
